# The Scar/WAVE complex drives normal actin protrusions without the Arp2/3 complex, but proline-rich domains are required

**DOI:** 10.1101/2022.05.14.491902

**Authors:** Simona Buracco, Shashi Singh, Sophie Claydon, Peggy Paschke, Luke Tweedy, Jamie Whitelaw, Lynn McGarry, Peter A. Thomason, Robert H. Insall

## Abstract

Cell migration requires the constant modification of cellular shape by reorganization of the actin cytoskeleton. The pentameric Scar/WAVE regulatory complex (WRC) is the main catalyst of pseudopod and lamellipodium formation. Its actin nucleation activity has been attributed to its ability to combine monomeric actin and Arp2/3 complex through the VCA domain of Scar/WAVE, while other regions of the complex are typically thought to mediate spatial and temporal regulation and have no direct role in actin polymerization.

Here we show that the Scar/WAVE with its VCA domain deleted can still induce the formation of morphologically normal actin protrusions. Equivalent results are seen in B16-F1 mouse melanoma cells and *Dictyostelium discoideum* cells. This actin polymerization occurs independently of the Arp2/3 complex, whose recruitment to the leading edge is greatly reduced by the loss of the VCA domain. We also expressed Scar/WAVE with VCA and polyproline domains both deleted. In *Dictyostelium* cells, these were only active if WASP (which contains its own proline-rich domain) was available. Similarly, in B16-F1 cells both Abi and WAVE proline-rich domains needed to be deleted before the function of the WRC was lost. Thus we conclude that proline-rich domains play a central role in actin nucleation.

Our data demonstrate a new actin nucleation mechanism of the WRC that is independent of its VCA domain and the Arp2/3 complex. We also show that proline-rich domains are more fundamental than has been thought. Together, these findings suggest a new mechanism for WRC action.
