## Supplementary Table 1 for "The Scar/WAVE complex drives normal actin protrusions without the Arp2/3 complex, but proline-rich domains are required"

### Sheet: Sheet1
	Supplementary Table 1: Antibodies
	Information regarding provider, catalog number and working dilution of antibodies and dyes used
	Western blot
	Antibody/Dye	Species	Clone	Supplier	Ref.	Dilution
	Cyfip1	Rabbit		abcam	ab156016	1:1000
	NCKAP1	Rabbit		Invitrogen	PA5-21680	1:1000
	WAVE-2	Rabbit	D2C8	Cell Signaling	3659S	1:1000
	Abi1	Mouse	1B9	MBL	D147-3	1:1000
	BRK1	Rabbit		LSBio	LS-C82659	1:400
	α-Tubulin	Mouse	DM1A	Sigma	T6199	1:1000
	GFP	Rat		Chromotek	3H9	1:1000
	ARPC2	Rabbit		Abcam	ab133315	1:1000
	Arp3	Mouse		Abcam	ab49671	1:1000
	D. discodeum Pir121	Sheep	Homemade (BioGenes)		(1)	1:500
	D. discoideum Scar	Rabbit	Homemade (BioGenes)		(2)	1:1000
	D. discodeum Nap1	Rabbit	Homemade (BioGenes)		(3)	1:1000
	D. discoideum Abi	Rabbit	Homemade (BioGenes)		(4)	1:1000
	D. discoideum WASP	Rabbit	gift from Thierry Soldati lab			1:5000
	Streptavidin Alexa 680 conjugate			Invitrogen	S21378	1:10000
	Anti-Rabbit 800nm	Goat		Invitrogen	SA535571	1:10000
	Anti-Mouse 800nm	Goat		Invitrogen	SA535521	1:10000
	Anti-Sheep 800nm	Rabbit		Invitrogen	SA510060	1:10000
	Anti-Rat 800nm	Goat		LiCor Biosciences	926-32219	1:10000
	Anti-Rabbit 680nm	Goat		Invitrogen	A21076	1:10000
	Anti-Mouse 680nm	Donkey		Invitrogen	A10038	1:10000
	Anti-Sheep 680nm	Donkey		Invitrogen	A21102	1:10000
	Anti-Rat 680nm	Goat		Invitrogen	A21096	1:10000
	Immunofluorescence
	Antibody/Probe/Dye	Species	Clone	Supplier	Ref.	Dilution
	GFP	Chicken		Abcam	ab13970	1:2000
	ARPC2	Rabbit		Abcam	ab133315	1:500
	Anti-Chicken 488nm	Donkey		Invitrogen	A11039	1:200
	Anti-Rabbit 594nm	Donkey		Invitrogen	A21207	1:200
	Texas Red-X Phalloidin			Invitrogen	T7471	1:200
	Alexa Fluor 568 Phalloidin			Invitrogen	A12380	1:200
	Alexa Fluor 647 Phalloidin			Invitrogen	A22287	1:200
	HCS CellMask Deep Red Stain			Invitrogen	H32721	1:20000
	DAPI			Invitrogen	D1306	1:1000
	1	Pollitt, A. Y., Blagg, S. L., Ibarra, N. & Insall, R. H. Cell motility and SCAR localisation in axenically growing Dictyostelium cells. Eur J Cell Biol 85, 1091-1098, doi:10.1016/j.ejcb.2006.05.014 (2006).
	2	Blagg, S. L., Stewart, M., Sambles, C. & Insall, R. H. PIR121 regulates pseudopod dynamics and SCAR activity in Dictyostelium. Curr Biol 13, 1480-1487, doi:10.1016/s0960-9822(03)00580-3 (2003).
	3	Ibarra, N., Blagg, S. L., Vazquez, F. & Insall, R. H. Nap1 regulates Dictyostelium cell motility and adhesion through SCAR-dependent and -independent pathways. Curr Biol 16, 717-722, doi:10.1016/j.cub.2006.02.068 (2006).
	4	Pollitt, A. Y. & Insall, R. H. Abi mutants in Dictyostelium reveal specific roles for the SCAR/WAVE complex in cytokinesis. Curr Biol 18, 203-210, doi:10.1016/j.cub.2008.01.026 (2008).
