## Supplementary Table 2 for "The Scar/WAVE complex drives normal actin protrusions without the Arp2/3 complex, but proline-rich domains are required"

### Sheet: Sheet1
	Supplementary Table 2: DNA constructs
	Name	Description	Backbone	Source
	pSP330	WAVE2 FL expression	pCDNA3.1	(1)
	pSP369	WAVE2ΔVCA expression	pCDNA3.1	this work
	pSP371	WAVE2ΔPVCA expression	pCDNA3.1	this work
	pSP388	EGFP-WAVE2 FL expression	pEGFPC1	this work
	pSP370	EGFP-WAVE2ΔVCA expression	pEGFPC1	this work
	pSP372	EGFP-WAVE2ΔPVCA expression	pEGFPC1	this work
	LifeAct-TagRed	LifeAct-TagRed expression	pDNA3-TagRed	(2)
	pcDNA3.1	Modular expression vector		Thermo Fisher (V79020)
	pEGFPC1	Modular expression vector		Clontech (U55763.1)
	pSBM109	Scar FL expression (G418 selection)	pDM304	this work
	pDM704	ScarΔVCA expression (G418 selection)	pDM304	this work
	pDM304-ScarΔPVCA	ScarΔPVCA expression (G418 selection)	pDM304	this work
	pSBM103	Scar FL expression (hygromycin selection)	pDM358	this work
	pSBM106	ScarΔVCA expression (hygromycin selection)	pDM304-ScarΔVCA	this work
	pSBM107	ScarΔPVCA expression (hygromycin selection)	pDM304-ScarΔPVCA	this work
	pSP149	lifeact-mRFP mars2 expression (G418 selection)	pDM304	this work
	pSP151	Scar FL and lifeact-mRFP mars2 co-expression (G418 selection)	pSP127	(1)
	pSBM123	ScarΔVCA and lifeact-mRFP mars2 co-expression (G418 selection)	pDM304-ScarΔVCA	this work
	pSBM124	ScarΔPVCA and lifeact-mRFP mars2 co-expression (G418 selection)	pDM304-ScarΔPVCA	this work
	pSP209	lifeact-mRFP mars2 expression (hygromycin selection)	pSP149	this work
	pSP210	Scar FL and lifeact-mRFP mars2 co-expression (hygromycin selection)	pSP151	(1)
	pSBM128	ScarΔVCA and lifeact-mRFP mars2 co-expression (hygromycin selection)	pSBM106	this work
	pSBM129	ScarΔPVCA and lifeact-mRFP mars2 co-expression (hygromycin selection)	pSBM107	this work
	pDM459	HSPC300-GFP expression	pDM450	(3)
	pSBM162	Scar FL and HSPC300-GFP co-expression	pSBM103	this work
	pSBM165	ScarΔVCA and HSPC300-GFP co-expression	pSBM106	this work
	pSBM166	ScarΔPVCA and HSPC300-GFP co-expression	pSBM107	this work
	pSBM115	mRFPmars2-ArpC4 expression (hygromycin selection)	pSP259	this work
	pSP323	Scar FL and mRFPmars2-ArpC4 co-expression (hygromycin selection)	pSP260	this work
	pSBM112	ScarΔVCA and mRFPmars2-ArpC4 co-expression (hygromycin selection)	pSBM106	this work
	pSBM113	ScarΔPVCA and mRFPmars2-ArpC4 co-expression (hygromycin selection)	pSBM107	this work
	pSP259	mRFPmars2-ArpC4 expression (G418 selection)	pDM304	this work
	pSP265	Scar FL and mRFPmars2-ArpC4 co-expression (G418 selection)	pSP127	this work
	pSBM118	ScarΔVCA and mRFPmars2-ArpC4 co-expression (G418 selection)	pDM304-ScarΔVCA	this work
	pSBM119	ScarΔPVCA and mRFPmars2-ArpC4 co-expression (G418 selection)	pDM304-ScarΔPVCA	this work
	pCA75	GFP-WASP and lifeact-mRFP mars2 co-expression	pSBZ14	(4)
	pSBM230	EGFP-Abi1 FL expression	pEGFPC1	this work
	pSBM231	EGFP-Abi1ΔP expression	pEGFPC1	this work
	pSP312	Scar FL and Abi FL co-expression	pSP127	this work
	pSP298	Scar FL and AbiΔP co-expression	pSP127	this work
	pSP366	ScarΔPVCA and AbiΔP co-expression	pDM304-ScarΔPVCA	this work
	pAD58	Abi FL expression	pDM358	(5)
	Oligonucleotides
	Name	Sequence	Source	Identifier
	WAVE2 forward	GGTACCGCCACCATGCCGTTAGTAACGAGGAAC	(1)	pSP329 FP
	WAVE2ΔVCA reverse	TCTAGATTAACCATCTGCACCAGTGAAAG	this work	WAVE2_dVCA_RP
	WAVE2ΔPVCA reverse	TCTAGATTAATACCCAGAAGTCCCCAGCT	this work	WAVE2_dpVCA_RP
	Scar forward	GCGGATCCAAAATGGTATTAATTACAAG	this work	oDM465
	ScarΔVCA reverse	GCACTAGTACCGGATGCTTTTGGTTTAATG	this work	oDM482
	ScarΔPVCA reverse	GGACTAGTTTATTGGTATTGATTGGTAC	this work	ScardPVCA_RW
	Dictyostelium Abi forward	GCGAGATCTAAAATGAGTGAATCAATCGATATTAACG	(5)	24F
	Dictyostelium Abi reverse	GCGACTAGTTTACATTGGTGGAGGTGGTG	(5)	25R
	Dictyostelium AbiΔP reverse	GCGACTAGTTTAAATATCAGATGCACTAATACCATAAG	(5)	29R
	Abi1 forward	﻿GGGTGGAGATCTGCAGAGCTGCAGATG	this work	oSBM305
	Abi1 reverse	﻿CCCACAGGTCGACGGAGTAATAACCTACATG	this work	oSBM306
	Abi1ΔP forward	﻿CTCAGCTTCCTCGGTACCTTTAATGC	this work	oSBM309
	Abi1ΔP reverse	﻿GCAACAGAAATTGAATTGTCGACTTAAAGTGGACCTCC	this work	oSBM312
1	Singh, S. P. et al. Cell-substrate adhesion drives Scar/WAVE activation and phosphorylation by a Ste20-family kinase, which controls pseudopod lifetime. PLoS Biol 18, e3000774, doi:10.1371/journal.pbio.3000774 (2020).
2	Whitelaw, J. A., Swaminathan, K., Kage, F. & Machesky, L. M. The WAVE Regulatory Complex Is Required to Balance Protrusion and Adhesion in Migration. Cells 9, doi:10.3390/cells9071635 (2020).
3	Veltman, D. M., King, J. S., Machesky, L. M. & Insall, R. H. SCAR knockouts in Dictyostelium: WASP assumes SCAR's position and upstream regulators in pseudopods. J Cell Biol 198, 501-508, doi:10.1083/jcb.201205058 (2012).
4	Amato, C. et al. WASP Restricts Active Rac to Maintain Cells' Front-Rear Polarization. Curr Biol 29, 4169-4182 e4164, doi:10.1016/j.cub.2019.10.036 (2019).
5	Davidson, A. J., Ura, S., Thomason, P. A., Kalna, G. & Insall, R. H. Abi is required for modulation and stability but not localization or activation of the SCAR/WAVE complex. Eukaryot Cell 12, 1509-1516, doi:10.1128/EC.00116-13 (2013).
