## Supplementary Table 3 for "The Scar/WAVE complex drives normal actin protrusions without the Arp2/3 complex, but proline-rich domains are required"

### Sheet: Sheet1
	Supplementary Table 3: Cell lines
	Mammallian cells	Source	Identifier
	B16-F1	(1)	NA
	B16-F1 WAVE1/2 KO	(1)	MSw11/20
	Dictyostelium discoideum cells	Source	Identifier
	Wild type strain	dictybase	Ax3
	Abi KO	(2)	Ap5b
	Scar KO	(3)	Ir46; DBS0236926
	Scar KO/GFP-Nap1	(4)	NA
	Scar KO/Abi KO/Pir121-GFP	(5)	SP21
	ScarTET/WASP KO	(6)	AD12_21
1	Singh, S. P. et al. Cell-substrate adhesion drives Scar/WAVE activation and phosphorylation by a Ste20-family kinase, which controls pseudopod lifetime. PLoS Biol 18, e3000774, doi:10.1371/journal.pbio.3000774 (2020).
2	Pollitt, A. Y. & Insall, R. H. Abi mutants in Dictyostelium reveal specific roles for the SCAR/WAVE complex in cytokinesis. Curr Biol 18, 203-210, doi:10.1016/j.cub.2008.01.026 (2008).
3	Blagg, S. L., Stewart, M., Sambles, C. & Insall, R. H. PIR121 regulates pseudopod dynamics and SCAR activity in Dictyostelium. Curr Biol 13, 1480-1487, doi:10.1016/s0960-9822(03)00580-3 (2003).
4	Ura, S. et al. Pseudopod growth and evolution during cell movement is controlled through SCAR/WAVE dephosphorylation. Curr Biol 22, 553-561, doi:10.1016/j.cub.2012.02.020 (2012).
5	Singh, S. P., Thomason, P. A. & Insall, R. H. Extracellular Signalling Modulates Scar/WAVE Complex Activity through Abi Phosphorylation. Cells 10, doi:10.3390/cells10123485 (2021).
6	Davidson, A. J., Amato, C., Thomason, P. A. & Insall, R. H. WASP family proteins and formins compete in pseudopod- and bleb-based migration. J Cell Biol 217, 701-714, doi:10.1083/jcb.201705160 (2018).
